# A *Plasmodium knowlesi* A1-H.1 transcriptome time course focusing on the late asexual blood stages

**DOI:** 10.64898/2026.02.09.704036

**Authors:** Katlijn De Meulenaere, Dalia Díaz-Delgado, Pieter Monsieurs, Erin Sauve, Alfred Cortés, Ellen Knuepfer, Anna Rosanas-Urgell

## Abstract

**Background:** The zoonotic parasite *Plasmodium knowlesi* is closely related to *Plasmodium vivax*, the second leading cause of human malaria. *P. knowlesi* line A1-H.1 can be maintained in human erythrocytes and is an experimental model for *P. vivax* biology. We present the first transcriptome time-course of the intraerythrocytic developmental cycle (IDC) of *P. knowlesi* A1-H.1 grown in human normocytes.

**Results:** Bulk RNA-sequencing was performed at five IDC stages using tightly synchronised cultures, enabling identification of constitutively expressed genes and stage-specific biomarkers, and investigation of temporal expression patterns of multigene families. Comparative analysis with *P. vivax* orthologues revealed strong genome-wide conservation of temporal expression. Analysis of invasion-associated genes and ApiAP2 transcription factors identified genes with conserved expression patterns for which *P. knowlesi* is likely a good model to study the *P. vivax* gene. To support comparative analyses, we developed an open-access interactive webtool to explore and visualise *P. knowlesi* – *P. vivax* orthologue expression across the IDC.

**Conclusions:** This time-course dataset provides a reference transcriptome framework for *P. knowlesi* A1-H.1 and a resource for comparative *Plasmodium* biology. The interactive webtool facilitates rapid identification of candidate genes with conserved temporal expression, streamlining functional studies in which *P. knowlesi* A1-H.1 serves as a model for *P. vivax*.
