## Additional File 2 for "A *Plasmodium knowlesi* A1-H.1 transcriptome time course focusing on the late asexual blood stages"

### Sheet: GO terms + statistics
Gene set (genes peaking at X hpi)	Ontology category	GO ID	GO term	# genes with annotated GO term	# Significantly enriched genes	# Expected enriched genes	p-value Fisher's exact test	adjusted p-value Fisher's exact test (Bonferroni)
rings - 5 hpi: 739 genes	Molecular Function	GO:0003735	structural constituent of ribosome	143	52	17.7	<0.0001	<0.0001
		GO:0003723	RNA binding	273	65	33.79	<0.0001	<0.01
		GO:0019843	rRNA binding	19	10	2.35	<0.0001	<0.01
		GO:0016423	tRNA (guanine) methyltransferase activy	5	4	0.62	<0.01	NS
		GO:0008170	N-methyltransferase activity	18	6	2.23	<0.01	NS
		GO:0003743	translation initiation factor activity	51	13	6.31	<0.01	NS
		GO:0003682	chromatin binding	5	3	0.62	<0.05	NS
		GO:0030515	snoRNA binding	5	3	0.62	<0.05	NS
		GO:0003899	DNA-directed 5'-3' RNA polymerase activity	33	9	4.08	<0.05	NS
		GO:0043021	ribonucleoprotein complex binding	22	4	2.72	<0.05	NS
		GO:0008168	methyltransferase activity	90	24	11.14	<0.05	NS
		GO:0003724	RNA helicase activity	39	9	4.83	<0.05	NS
		GO:0008649	rRNA methyltransferase activity	7	3	0.87	<0.05	NS
	Biological Process	GO:0006412	translation	249	63	33.16	<0.0001	<0.0001
		GO:0006364	rRNA processing	49	25	6.53	<0.0001	<0.0001
		GO:0042273	ribosomal large subunit biogenesis	18	15	2.4	<0.0001	<0.001
		GO:0042274	ribosomal small subunit biogenesis	13	9	1.73	<0.0001	<0.01
		GO:0000027	ribosomal large subunit assembly	7	6	0.93	<0.0001	<0.05
		GO:0042254	ribosome biogenesis	80	48	10.66	<0.001	NS
		GO:0000154	rRNA modification	7	4	0.93	<0.01	NS
		GO:0042255	ribosome assembly	11	9	1.47	<0.01	NS
		GO:0030488	tRNA methylation	8	4	1.07	<0.05	NS
		GO:0001510	RNA methylation	21	9	2.8	<0.05	NS
		GO:0006096	glycolytic process	13	5	1.73	<0.05	NS
		GO:0022618	ribonucleoprotein complex assembly	41	17	5.46	<0.05	NS
		GO:0001732	formation of cytoplasmic translation initiation complex	10	4	1.33	<0.05	NS
		GO:0006479	protein methylation	11	3	1.47	<0.05	NS
	Cellular Compartment	GO:0043657	host cell	207	75	30.58	<0.0001	<0.0001
		GO:0005730	nucleolus	47	27	6.94	<0.0001	<0.0001
		GO:0030687	preribosome, large subunit precursor	11	10	1.62	<0.0001	<0.0001
		GO:0022627	cytosolic small ribosomal subunit	9	8	1.33	<0.0001	<0.001
		GO:0005840	ribosome	168	58	24.82	<0.0001	<0.01
		GO:0022625	cytosolic large ribosomal subunit	9	7	1.33	<0.0001	<0.05
		GO:0032040	small-subunit processome	13	8	1.92	<0.001	<0.05
		GO:0030686	90S preribosome	5	4	0.74	<0.01	NS
		GO:0005852	eukaryotic translation initiation factor 3 complex	12	6	1.77	<0.01	NS
		GO:0005732	sno(s)RNA-containing ribonucleoprotein complex	8	4	1.18	<0.05	NS
		GO:0000974	Prp19 complex	5	3	0.74	<0.05	NS
		GO:0005666	RNA polymerase III complex	9	4	1.33	<0.05	NS
		GO:0033290	eukaryotic 48S preinitiation complex	10	4	1.48	<0.05	NS
		GO:0016282	eukaryotic 43S preinitiation complex	10	4	1.48	<0.05	NS
mid-trophozoites - 14 hpi: 1030 genes	Molecular Function	GO:0051082	unfolded protein binding	23	17	5.26	<0.0001	<0.0001
		GO:0016835	carbon-oxygen lyase activity	22	14	5.03	<0.001	NS
		GO:0001671	ATPase activator activity	6	5	1.37	<0.01	NS
		GO:0003755	peptidyl-prolyl cis-trans isomerase activity	16	9	3.66	<0.01	NS
		GO:0016301	kinase activity	144	33	32.91	<0.01	NS
		GO:0015035	protein-disulfide reductase activity	9	6	2.06	<0.01	NS
		GO:0016836	hydro-lyase activity	17	9	3.89	<0.01	NS
		GO:0016765	transferase activity, transferring alkyl or aryl (other than methyl) groups	21	12	4.8	<0.01	NS
		GO:0003735	structural constituent of ribosome	143	45	32.68	<0.01	NS
		GO:0031072	heat shock protein binding	5	4	1.14	<0.05	NS
		GO:0106029	tRNA pseudouridine synthase activity	5	4	1.14	<0.05	NS
		GO:0051087	chaperone binding	5	4	1.14	<0.05	NS
		GO:0008318	protein prenyltransferase activity	5	4	1.14	<0.05	NS
		GO:0016773	phosphotransferase activity, alcohol group as acceptor	107	20	24.46	<0.05	NS
		GO:0002161	aminoacyl-tRNA editing activity	8	5	1.83	<0.05	NS
		GO:0003746	translation elongation factor activity	26	11	5.94	<0.05	NS
		GO:0004222	metalloendopeptidase activity	11	6	2.51	<0.05	NS
		GO:0016462	pyrophosphatase activity	143	41	32.68	<0.05	NS
		GO:0004601	peroxidase activity	6	4	1.37	<0.05	NS
		GO:0004519	endonuclease activity	32	11	7.31	<0.05	NS
		GO:0003676	nucleic acid binding	600	140	137.14	<0.05	NS
	Biological Process	GO:0006457	protein folding	51	30	11.51	<0.0001	<0.0001
		GO:0008299	isoprenoid biosynthetic process	11	8	2.48	<0.001	NS
		GO:0006412	translation	249	75	56.22	<0.01	NS
		GO:0006081	cellular aldehyde metabolic process	8	6	1.81	<0.01	NS
		GO:0032543	mitochondrial translation	6	5	1.35	<0.01	NS
		GO:0008033	tRNA processing	50	17	11.29	<0.01	NS
		GO:0015986	proton motive force-driven ATP synthesis	7	5	1.58	<0.01	NS
		GO:0006090	pyruvate metabolic process	18	11	4.06	<0.05	NS
		GO:0018342	protein prenylation	5	4	1.13	<0.05	NS
		GO:0006096	glycolytic process	13	7	2.94	<0.05	NS
		GO:0006626	protein targeting to mitochondrion	13	7	2.94	<0.05	NS
		GO:1901135	carbohydrate derivative metabolic process	118	41	26.64	<0.05	NS
		GO:0000413	protein peptidyl-prolyl isomerization	11	6	2.48	<0.05	NS
		GO:0001522	pseudouridine synthesis	18	8	4.06	<0.05	NS
		GO:0046394	carboxylic acid biosynthetic process	25	8	5.64	<0.05	NS
		GO:0044282	small molecule catabolic process	11	4	2.48	<0.05	NS
		GO:0042364	water-soluble vitamin biosynthetic process	12	7	2.71	<0.05	NS
		GO:0032787	monocarboxylic acid metabolic process	33	15	7.45	<0.05	NS
	Cellular Compartment	GO:0005739	mitochondrion	220	96	43.44	<0.0001	<0.0001
		GO:0020011	apicoplast	105	42	20.73	<0.0001	<0.001
		GO:0005832	chaperonin-containing T-complex	8	8	1.58	<0.0001	<0.001
		GO:0005840	ribosome	168	54	33.17	<0.0001	<0.01
		GO:0005761	mitochondrial ribosome	6	6	1.18	<0.0001	<0.05
		GO:0098798	mitochondrial protein-containing complex	36	10	7.11	<0.001	NS
		GO:0045261	proton-transporting ATP synthase complex, catalytic core F(1)	5	4	0.99	<0.01	NS
		GO:0009507	chloroplast	5	4	0.99	<0.01	NS
		GO:1902554	serine/threonine protein kinase complex	6	4	1.18	<0.05	NS
		GO:0005737	cytoplasm	929	242	183.42	<0.05	NS
		GO:0090575	RNA polymerase II transcription regulator complex	13	6	2.57	<0.05	NS
		GO:0005741	mitochondrial outer membrane	7	4	1.38	<0.05	NS
		GO:0005686	U2 snRNP	7	4	1.38	<0.05	NS
		GO:0016591	RNA polymerase II, holoenzyme	14	6	2.76	<0.05	NS
		GO:0016592	mediator complex	11	5	2.17	<0.05	NS
late trophozoites - 20 hpi: 1473 genes	Molecular Function	GO:0004298	threonine-type endopeptidase activity	12	11	3.57	<0.0001	<0.01
		GO:0003677	DNA binding	171	80	50.86	<0.0001	<0.01
		GO:0000030	mannosyltransferase activity	6	6	1.78	<0.001	NS
		GO:0016624	oxidoreductase activity, acting on the aldehyde or oxo group of donors, disulfide as acceptor	5	5	1.49	<0.01	NS
		GO:0003697	single-stranded DNA binding	7	6	2.08	<0.01	NS
		GO:0005198	structural molecule activity	163	33	48.48	<0.01	NS
		GO:0008375	acetylglucosaminyltransferase activity	6	5	1.78	<0.05	NS
		GO:0003678	DNA helicase activity	27	13	8.03	<0.05	NS
		GO:0005524	ATP binding	399	136	118.67	<0.05	NS
		GO:0008641	ubiquitin-like modifier activating enzyme activity	9	6	2.68	<0.05	NS
		GO:0016818	hydrolase activity, acting on acid anhydrides, in phosphorus-containing anhydrides	146	56	43.42	<0.05	NS
		GO:0140326	ATPase-coupled intramembrane lipid transporter activity	5	4	1.49	<0.05	NS
		GO:0003777	microtubule motor activity	17	8	5.06	<0.05	NS
		GO:0004722	protein serine/threonine phosphatase activity	15	8	4.46	<0.05	NS
	Biological Process	GO:0006260	DNA replication	54	36	16.55	<0.0001	<0.01
		GO:0006281	DNA repair	59	35	18.08	<0.001	NS
		GO:0042147	retrograde transport, endosome to Golgi	6	6	1.84	<0.001	NS
		GO:0009263	deoxyribonucleotide biosynthetic process	6	6	1.84	<0.001	NS
		GO:0006270	DNA replication initiation	8	7	2.45	<0.01	NS
		GO:0006506	GPI anchor biosynthetic process	14	10	4.29	<0.01	NS
		GO:0007020	microtubule nucleation	5	5	1.53	<0.01	NS
		GO:0006886	intracellular protein transport	71	29	21.76	<0.01	NS
		GO:0032508	DNA duplex unwinding	15	10	4.6	<0.01	NS
		GO:0030261	chromosome condensation	7	6	2.15	<0.01	NS
		GO:0051603	proteolysis involved in protein catabolic process	52	27	15.94	<0.05	NS
		GO:0006357	regulation of transcription by RNA polymerase II	10	7	3.06	<0.05	NS
		GO:0006099	tricarboxylic acid cycle	10	7	3.06	<0.05	NS
		GO:0034975	protein folding in endoplasmic reticulum	6	5	1.84	<0.05	NS
		GO:0046068	cGMP metabolic process	6	5	1.84	<0.05	NS
		GO:0006890	retrograde vesicle-mediated transport, Golgi to endoplasmic reticulum	8	6	2.45	<0.05	NS
		GO:0006511	ubiquitin-dependent protein catabolic process	45	22	13.79	<0.05	NS
		GO:0051301	cell division	22	12	6.74	<0.05	NS
		GO:0007017	microtubule-based process	44	25	13.48	<0.05	NS
		GO:0006221	pyrimidine nucleotide biosynthetic process	11	4	3.37	<0.05	NS
		GO:0022402	cell cycle process	22	13	6.74	<0.05	NS
		GO:0006637	acyl-CoA metabolic process	7	5	2.15	<0.05	NS
		GO:0006417	regulation of translation	23	11	7.05	<0.05	NS
		GO:0007018	microtubule-based movement	22	11	6.74	<0.05	NS
		GO:0006996	organelle organization	109	50	33.4	<0.05	NS
	Cellular Compartment	GO:0005634	nucleus	515	175	143.01	<0.0001	<0.001
		GO:0005815	microtubule organizing center	9	9	2.5	<0.0001	<0.01
		GO:0005819	spindle	8	8	2.22	<0.0001	<0.01
		GO:0019773	proteasome core complex, alpha-subunit complex	7	7	1.94	<0.001	<0.05
		GO:0005768	endosome	6	6	1.67	<0.001	NS
		GO:0005839	proteasome core complex	15	14	4.17	<0.001	NS
		GO:0000502	proteasome complex	39	28	10.83	<0.001	NS
		GO:0042555	MCM complex	8	7	2.22	<0.001	NS
		GO:0032991	protein-containing complex	582	195	161.62	<0.001	NS
		GO:0005783	endoplasmic reticulum	112	55	31.1	<0.01	NS
		GO:0005643	nuclear pore	5	5	1.39	<0.01	NS
		GO:0005789	endoplasmic reticulum membrane	56	29	15.55	<0.01	NS
		GO:0042575	DNA polymerase complex	7	6	1.94	<0.01	NS
		GO:0072546	EMC complex	8	6	2.22	<0.01	NS
		GO:0000796	condensin complex	8	6	2.22	<0.01	NS
		GO:0005737	cytoplasm	929	292	257.98	<0.01	NS
		GO:0005838	proteasome regulatory particle	13	6	3.61	<0.01	NS
		GO:0005694	chromosome	83	38	23.05	<0.05	NS
		GO:0005657	replication fork	9	6	2.5	<0.05	NS
		GO:0030126	COPI vesicle coat	7	5	1.94	<0.05	NS
		GO:0005874	microtubule	33	15	9.16	<0.05	NS
		GO:0005869	dynactin complex	5	4	1.39	<0.05	NS
		GO:1902494	catalytic complex	221	85	61.37	<0.05	NS
		GO:0030131	clathrin adaptor complex	8	5	2.22	<0.05	NS
		GO:0005856	cytoskeleton	72	37	19.99	<0.05	NS
		GO:0005794	Golgi apparatus	44	22	12.22	<0.05	NS
mid-schizonts - 24 hpi: 1038 genes	Molecular Function	GO:0008569	minus-end-directed microtubule motor activity	7	5	1.11	<0.01	NS
		GO:0004190	aspartic-type endopeptidase activity	10	6	1.59	<0.01	NS
		GO:0015453	oxidoreduction-driven active transmembrane transporter activity	13	7	2.07	<0.01	NS
		GO:0022853	active monoatomic ion transmembrane transporter activity	20	8	3.19	<0.01	NS
		GO:0008017	microtubule binding	18	8	2.87	<0.01	NS
		GO:0003774	cytoskeletal motor activity	28	13	4.46	<0.05	NS
		GO:0004842	ubiquitin-protein transferase activity	23	7	3.66	<0.05	NS
		GO:0005096	GTPase activator activity	5	3	0.8	<0.05	NS
		GO:0004693	cyclin-dependent protein serine/threonine kinase activity	5	3	0.8	<0.05	NS
		GO:0070566	adenylyltransferase activity	5	3	0.8	<0.05	NS
		GO:0019213	deacetylase activity	5	3	0.8	<0.05	NS
		GO:0016874	ligase activity	106	14	16.88	<0.05	NS
	Biological Process	GO:0006468	protein phosphorylation	81	23	11.8	<0.001	NS
		GO:0007018	microtubule-based movement	22	9	3.2	<0.01	NS
		GO:0070682	proteasome regulatory particle assembly	7	4	1.02	<0.05	NS
		GO:0006511	ubiquitin-dependent protein catabolic process	45	13	6.55	<0.05	NS
		GO:0007165	signal transduction	33	12	4.81	<0.05	NS
		GO:0030001	metal ion transport	16	6	2.33	<0.05	NS
		GO:0044409	entry into host	11	5	1.6	<0.05	NS
		GO:0046839	phospholipid dephosphorylation	5	3	0.73	<0.05	NS
		GO:0006308	DNA catabolic process	5	3	0.73	<0.05	NS
		GO:0006122	mitochondrial electron transport, ubiquinol to cytochrome c	5	3	0.73	<0.05	NS
		GO:0007034	vacuolar transport	5	3	0.73	<0.05	NS
		GO:0032507	maintenance of protein location in cell	5	3	0.73	<0.05	NS
		GO:0009190	cyclic nucleotide biosynthetic process	5	3	0.73	<0.05	NS
		GO:0048870	cell motility	16	7	2.33	<0.05	NS
		GO:0035556	intracellular signal transduction	18	6	2.62	<0.05	NS
		GO:0016579	protein deubiquitination	14	5	2.04	<0.05	NS
		GO:0046488	phosphatidylinositol metabolic process	24	6	3.5	<0.05	NS
		GO:0018345	protein palmitoylation	10	4	1.46	<0.05	NS
	Cellular Compartment	GO:1990225	rhoptry neck	8	8	1.39	<0.0001	<0.001
		GO:0045177	apical part of cell	96	46	16.73	<0.0001	<0.001
		GO:0030286	dynein complex	16	11	2.79	<0.0001	<0.01
		GO:0070258	inner membrane pellicle complex	44	20	7.67	<0.0001	<0.01
		GO:0020008	rhoptry	28	20	4.88	<0.0001	<0.01
		GO:0005751	mitochondrial respiratory chain complex IV	10	8	1.74	<0.0001	<0.01
		GO:0005874	microtubule	33	14	5.75	<0.001	NS
		GO:0005929	cilium	11	7	1.92	<0.001	NS
		GO:0008540	proteasome regulatory particle, base subcomplex	7	5	1.22	<0.01	NS
		GO:0044312	crystalloid	16	8	2.79	<0.01	NS
		GO:0045178	basal part of cell	5	4	0.87	<0.01	NS
		GO:0098797	plasma membrane protein complex	6	4	1.05	<0.05	NS
		GO:0005750	mitochondrial respiratory chain complex III	9	5	1.57	<0.05	NS
		GO:0000776	kinetochore	18	9	3.14	<0.05	NS
		GO:0045277	respiratory chain complex IV	15	11	2.61	<0.05	NS
		GO:0009986	cell surface	68	18	11.85	<0.05	NS
		GO:0000940	outer kinetochore	5	3	0.87	<0.05	NS
		GO:0020003	symbiont-containing vacuole	37	12	6.45	<0.05	NS
late schizonts - 27 hpi: 503 genes	Molecular Function	GO:0005509	calcium ion binding	37	14	2.63	<0.0001	<0.0001
		GO:0046812	host cell surface binding	12	6	0.85	<0.0001	<0.05
		GO:0003779	actin binding	17	6	1.21	<0.001	NS
		GO:0016298	lipase activity	12	5	0.85	<0.01	NS
		GO:0003676	nucleic acid binding	600	38	42.59	<0.05	NS
		GO:0004683	calmodulin-dependent protein kinase activity	8	3	0.57	<0.05	NS
		GO:0004620	phospholipase activity	5	2	0.35	<0.05	NS
	Biological Process	GO:0044409	entry into host	11	5	0.69	<0.001	NS
		GO:0006468	protein phosphorylation	81	13	5.09	<0.01	NS
		GO:0006629	lipid metabolic process	84	10	5.28	<0.01	NS
		GO:0048870	cell motility	16	5	1	<0.05	NS
		GO:0090501	RNA phosphodiester bond hydrolysis	10	3	0.63	<0.05	NS
		GO:0006520	amino acid metabolic process	65	6	4.08	<0.05	NS
		GO:0017183	protein histidyl modification to diphthamide	5	2	0.31	<0.05	NS
		GO:0046942	carboxylic acid transport	5	2	0.31	<0.05	NS
		GO:0008033	tRNA processing	50	7	3.14	<0.05	NS
		GO:0065004	protein-DNA complex assembly	6	2	0.38	<0.05	NS
	Cellular Compartment	GO:0043657	host cell	207	52	18.04	<0.0001	<0.0001
		GO:0020009	microneme	26	11	2.27	<0.0001	<0.01
		GO:0070258	inner membrane pellicle complex	44	14	3.83	<0.0001	<0.01
		GO:0020007	apical complex	67	20	5.84	<0.01	NS
		GO:0009986	cell surface	68	13	5.93	<0.01	NS
		GO:0020026	merozoite dense granule	5	3	0.44	<0.01	NS
		GO:0016459	myosin complex	6	3	0.52	<0.05	NS
		GO:0044310	osmiophilic body	8	3	0.7	<0.05	NS
		GO:0043231	intracellular membrane-bounded organelle	1039	64	90.55	<0.05	NS
Did not pass filtering: 719 genes (too low overall expression, or too low fold change between minimum and maximum expression value)

### Sheet: Summary per category
grey:	significant (p<0.05)
dark grey:	significant after Bonferroni multiple testing correction (adjusted p<0.05)
Overview of Molecular Function GO terms enriched in genes that show peak expression at the 5, 14, 20, 24 or 27 hpi time point:								Overview of Biological Process GO terms enriched in genes that show peak expression at the 5, 14, 20, 24 or 27 hpi time point:								Overview of Cellular Component GO terms enriched in genes that show peak expression at the 5, 14, 20, 24 or 27 hpi time point:
		5 hpi	14 hpi	20 hpi	24 hpi	27 hpi				5 hpi	14 hpi	20 hpi	24 hpi	27 hpi				5 hpi	14 hpi	20 hpi	24 hpi	27 hpi
GO:0003723	RNA binding							GO:0006364	rRNA processing							GO:0005730	nucleolus
GO:0019843	rRNA binding							GO:0042273	ribosomal large subunit biogenesis							GO:0030687	preribosome, large subunit precursor
GO:0016423	tRNA (guanine) methyltransferase activy							GO:0042274	ribosomal small subunit biogenesis							GO:0022627	cytosolic small ribosomal subunit
GO:0008170	N-methyltransferase activity							GO:0000027	ribosomal large subunit assembly							GO:0022625	cytosolic large ribosomal subunit
GO:0003743	translation initiation factor activity							GO:0042254	ribosome biogenesis							GO:0032040	small-subunit processome
GO:0003682	chromatin binding							GO:0000154	rRNA modification							GO:0030686	90S preribosome
GO:0030515	snoRNA binding							GO:0042255	ribosome assembly							GO:0005852	eukaryotic translation initiation factor 3 complex
GO:0003899	DNA-directed 5'-3' RNA polymerase activity							GO:0030488	tRNA methylation							GO:0005732	sno(s)RNA-containing ribonucleoprotein complex
GO:0043021	ribonucleoprotein complex binding							GO:0001510	RNA methylation							GO:0000974	Prp19 complex
GO:0008168	methyltransferase activity							GO:0022618	ribonucleoprotein complex assembly							GO:0005666	RNA polymerase III complex
GO:0003724	RNA helicase activity							GO:0001732	formation of cytoplasmic translation initiation complex							GO:0033290	eukaryotic 48S preinitiation complex
GO:0008649	rRNA methyltransferase activity							GO:0006479	protein methylation							GO:0016282	eukaryotic 43S preinitiation complex
GO:0003735	structural constituent of ribosome							GO:0006412	translation							GO:0005840	ribosome
GO:0051082	unfolded protein binding							GO:0006096	glycolytic process							GO:0043657	host cell
GO:0016835	carbon-oxygen lyase activity							GO:0006457	protein folding							GO:0005739	mitochondrion
GO:0001671	ATPase activator activity							GO:0008299	isoprenoid biosynthetic process							GO:0020011	apicoplast
GO:0003755	peptidyl-prolyl cis-trans isomerase activity							GO:0006081	cellular aldehyde metabolic process							GO:0005832	chaperonin-containing T-complex
GO:0016301	kinase activity							GO:0032543	mitochondrial translation							GO:0005761	mitochondrial ribosome
GO:0015035	protein-disulfide reductase activity							GO:0015986	proton motive force-driven ATP synthesis							GO:0098798	mitochondrial protein-containing complex
GO:0016836	hydro-lyase activity							GO:0006090	pyruvate metabolic process							GO:0045261	proton-transporting ATP synthase complex, catalytic core F(1)
GO:0016765	transferase activity, transferring alkyl or aryl (other than methyl) groups							GO:0018342	protein prenylation							GO:0009507	chloroplast
GO:0031072	heat shock protein binding							GO:0006626	protein targeting to mitochondrion							GO:1902554	serine/threonine protein kinase complex
GO:0106029	tRNA pseudouridine synthase activity							GO:1901135	carbohydrate derivative metabolic process							GO:0090575	RNA polymerase II transcription regulator complex
GO:0051087	chaperone binding							GO:0000413	protein peptidyl-prolyl isomerization							GO:0005741	mitochondrial outer membrane
GO:0008318	protein prenyltransferase activity							GO:0001522	pseudouridine synthesis							GO:0005686	U2 snRNP
GO:0016773	phosphotransferase activity, alcohol group as acceptor							GO:0046394	carboxylic acid biosynthetic process							GO:0016591	RNA polymerase II, holoenzyme
GO:0002161	aminoacyl-tRNA editing activity							GO:0044282	small molecule catabolic process							GO:0016592	mediator complex
GO:0003746	translation elongation factor activity							GO:0042364	water-soluble vitamin biosynthetic process							GO:0005737	cytoplasm
GO:0004222	metalloendopeptidase activity							GO:0032787	monocarboxylic acid metabolic process							GO:0005634	nucleus
GO:0016462	pyrophosphatase activity							GO:0008033	tRNA processing							GO:0005815	microtubule organizing center
GO:0004601	peroxidase activity							GO:0006260	DNA replication							GO:0005819	spindle
GO:0004519	endonuclease activity							GO:0006281	DNA repair							GO:0019773	proteasome core complex, alpha-subunit complex
GO:0003676	nucleic acid binding							GO:0042147	retrograde transport, endosome to Golgi							GO:0005768	endosome
GO:0004298	threonine-type endopeptidase activity							GO:0009263	deoxyribonucleotide biosynthetic process							GO:0005839	proteasome core complex
GO:0003677	DNA binding							GO:0006270	DNA replication initiation							GO:0000502	proteasome complex
GO:0000030	mannosyltransferase activity							GO:0006506	GPI anchor biosynthetic process							GO:0042555	MCM complex
GO:0016624	oxidoreductase activity, acting on the aldehyde or oxo group of donors, disulfide as acceptor							GO:0007020	microtubule nucleation							GO:0032991	protein-containing complex
GO:0003697	single-stranded DNA binding							GO:0006886	intracellular protein transport							GO:0005783	endoplasmic reticulum
GO:0005198	structural molecule activity							GO:0032508	DNA duplex unwinding							GO:0005643	nuclear pore
GO:0008375	acetylglucosaminyltransferase activity							GO:0030261	chromosome condensation							GO:0005789	endoplasmic reticulum membrane
GO:0003678	DNA helicase activity							GO:0051603	proteolysis involved in protein catabolic process							GO:0042575	DNA polymerase complex
GO:0005524	ATP binding							GO:0006357	regulation of transcription by RNA polymerase II							GO:0072546	EMC complex
GO:0008641	ubiquitin-like modifier activating enzyme activity							GO:0006099	tricarboxylic acid cycle							GO:0000796	condensin complex
GO:0016818	hydrolase activity, acting on acid anhydrides, in phosphorus-containing anhydrides							GO:0034975	protein folding in endoplasmic reticulum							GO:0005838	proteasome regulatory particle
GO:0140326	ATPase-coupled intramembrane lipid transporter activity							GO:0046068	cGMP metabolic process							GO:0005694	chromosome
GO:0003777	microtubule motor activity							GO:0006890	retrograde vesicle-mediated transport, Golgi to endoplasmic reticulum							GO:0005657	replication fork
GO:0004722	protein serine/threonine phosphatase activity							GO:0051301	cell division							GO:0030126	COPI vesicle coat
GO:0008569	minus-end-directed microtubule motor activity							GO:0007017	microtubule-based process							GO:0005869	dynactin complex
GO:0004190	aspartic-type endopeptidase activity							GO:0006221	pyrimidine nucleotide biosynthetic process							GO:1902494	catalytic complex
GO:0015453	oxidoreduction-driven active transmembrane transporter activity							GO:0022402	cell cycle process							GO:0030131	clathrin adaptor complex
GO:0022853	active monoatomic ion transmembrane transporter activity							GO:0006637	acyl-CoA metabolic process							GO:0005856	cytoskeleton
GO:0008017	microtubule binding							GO:0006417	regulation of translation							GO:0005794	Golgi apparatus
GO:0003774	cytoskeletal motor activity							GO:0006996	organelle organization							GO:0005874	microtubule
GO:0004842	ubiquitin-protein transferase activity							GO:0006511	ubiquitin-dependent protein catabolic process							GO:1990225	rhoptry neck
GO:0005096	GTPase activator activity							GO:0007018	microtubule-based movement							GO:0045177	apical part of cell
GO:0004693	cyclin-dependent protein serine/threonine kinase activity							GO:0070682	proteasome regulatory particle assembly							GO:0030286	dynein complex
GO:0070566	adenylyltransferase activity							GO:0007165	signal transduction							GO:0020008	rhoptry
GO:0019213	deacetylase activity							GO:0030001	metal ion transport							GO:0005751	mitochondrial respiratory chain complex IV
GO:0016874	ligase activity							GO:0046839	phospholipid dephosphorylation							GO:0005929	cilium
GO:0005509	calcium ion binding							GO:0006308	DNA catabolic process							GO:0008540	proteasome regulatory particle, base subcomplex
GO:0046812	host cell surface binding							GO:0006122	mitochondrial electron transport, ubiquinol to cytochrome c							GO:0044312	crystalloid
GO:0003779	actin binding							GO:0007034	vacuolar transport							GO:0045178	basal part of cell
GO:0016298	lipase activity							GO:0032507	maintenance of protein location in cell							GO:0098797	plasma membrane protein complex
GO:0004683	calmodulin-dependent protein kinase activity							GO:0009190	cyclic nucleotide biosynthetic process							GO:0005750	mitochondrial respiratory chain complex III
GO:0004620	phospholipase activity							GO:0035556	intracellular signal transduction							GO:0000776	kinetochore
								GO:0016579	protein deubiquitination							GO:0045277	respiratory chain complex IV
								GO:0046488	phosphatidylinositol metabolic process							GO:0000940	outer kinetochore
								GO:0018345	protein palmitoylation							GO:0020003	symbiont-containing vacuole
								GO:0006468	protein phosphorylation							GO:0070258	inner membrane pellicle complex
								GO:0044409	entry into host							GO:0009986	cell surface
								GO:0048870	cell motility							GO:0020009	microneme
								GO:0006629	lipid metabolic process							GO:0020007	apical complex
								GO:0090501	RNA phosphodiester bond hydrolysis							GO:0020026	merozoite dense granule
								GO:0006520	amino acid metabolic process							GO:0016459	myosin complex
								GO:0017183	protein histidyl modification to diphthamide							GO:0044310	osmiophilic body
								GO:0046942	carboxylic acid transport							GO:0043231	intracellular membrane-bounded organelle
								GO:0065004	protein-DNA complex assembly

### Sheet: % of genes with a GO term
Gene set		Ontology category	# genes	# genes annotated with a GO term	% genes annotated with a GO term
full genome		Molecular Function	5502	2369	0.430571
		Biological Process		1882	0.342057
		Cellular Component		2677	0.48655
filtered genome (sufficient expression and temporal variability; filtering criteria detailed in Methods)	peaking at 5 hpi (rings)	Molecular Function	739	293	0.396482
		Biological Process		249	0.336942
		Cellular Component		415	0.56157
	peaking at 14 hpi (mid-trophozoites)	Molecular Function	1030	541	0.525243
		Biological Process		426	0.413592
		Cellular Component		493	0.478641
	peaking at 20 hpi (late trophozoites)	Molecular Function	1473	705	0.478615
		Biological Process		573	0.389002
		Cellular Component		744	0.505092
	peaking at 24 hpi (mid-schizonts)	Molecular Function	1038	378	0.364162
		Biological Process		279	0.268786
		Cellular Component		499	0.480732
	peaking at 27hpi (late schizonts)	Molecular Function	503	168	0.333996
		Biological Process		119	0.236581
		Cellular Component		236	0.469185
