## Additional File 3 for "A *Plasmodium knowlesi* A1-H.1 transcriptome time course focusing on the late asexual blood stages"

### Sheet: biomarkers
Time point	Gene ID	Product Description	Gene Name
5 hpi	PKNH_0000600	hypothetical protein, conserved in P.knowlesi	N/A
	PKNH_0118200	ring-exported protein 3, putative	REX3
	PKNH_0321100	28S ribosomal RNA	N/A
	PKNH_0734500	Plasmodium exported protein, unknown function	N/A
	PKNH_0734900	Plasmodium exported protein, unknown function	N/A
	PKNH_0835700	40S ribosomal protein S23, putative	N/A
	PKNH_0907200	60S ribosomal protein L36, putative	N/A
	PKNH_0907500	Plasmodium exported protein (PHIST), unknown function	N/A
	PKNH_1001000	28S ribosomal RNA	N/A
	PKNH_1031500	merozoite surface protein 8, putative	MSP8
	PKNH_1100900	conserved Plasmodium protein, unknown function	N/A
	PKNH_1129000	pyridoxine biosynthesis protein PDX1, putative	PDX1
	PKNH_1226400	conserved Plasmodium protein, unknown function	N/A
	PKNH_1237500	fructose-bisphosphate aldolase, putative	N/A
	PKNH_1268700	60S ribosomal protein L23, putative	N/A
	PKNH_1325800	Plasmodium exported protein, unknown function	N/A
	PKNH_1356500	tryptophan-rich antigen, tryptophan-rich protein	TRAG55.4
	PKNH_1401400	Plasmodium exported protein, unknown function	N/A
	PKNH_1435800	Plasmodium exported protein (PHIST), unknown function	N/A
	PKNH_1473300	Plasmodium exported protein (PHIST), unknown function	N/A
14 hpi	PKNH_0116700	1-cys peroxiredoxin	1-CysPrx
	PKNH_0203200	chromatin assembly factor 1 subunit C, putative	CAF1C
	PKNH_0209000	conserved protein, unknown function	N/A
	PKNH_0319000	proteasome assembly chaperone 4, putative	N/A
	PKNH_0421400	mitochondrial acidic protein MAM33, putative	N/A
	PKNH_0515700	early transcribed membrane protein	ETRAMP
	PKNH_0600600	Plasmodium exported protein (PHIST), unknown function	N/A
	PKNH_0614300	adenosine deaminase, putative	ADA
	PKNH_0623000	Plasmodium exported protein, unknown function	N/A
	PKNH_0719000	ubiquitin-conjugating enzyme E2, putative	N/A
	PKNH_0821200	protein phosphatase inhibitor 2, putative	N/A
	PKNH_0912500	conserved protein, unknown function	N/A
	PKNH_1122300	protein DJ-1, putative	DJ1
	PKNH_1242400	triosephosphate isomerase, putative	TIM
	PKNH_1305300	tetratricopeptide repeat protein, putative	N/A
	PKNH_1308200	acyl carrier protein, mitochondrial, putative	N/A
	PKNH_1349200	conserved Plasmodium protein, unknown function	N/A
	PKNH_1443100	50S ribosomal protein L24, putative	N/A
	PKNH_1448700	macrophage migration inhibitory factor, putative	MIF
	PKNH_1457900	calcyclin binding protein, putative	N/A
20 hpi	PKNH_0202300	P-loop containing nucleoside triphosphate hydrolase, putative	N/A
	PKNH_0419400	HP12 protein homolog, putative	N/A
	PKNH_0504900	conserved Plasmodium protein, unknown function	N/A
	PKNH_0508900	repressor of RNA polymerase III transcription MAF1, putative	MAF1
	PKNH_0702400	bacterial histone-like protein, putative	N/A
	PKNH_0710300	alkaline phosphatase, putative	N/A
	PKNH_0833200	asparagine synthetase [glutamine-hydrolyzing], putative	AS
	PKNH_0931300	conserved Plasmodium protein, unknown function	N/A
	PKNH_1015900	FACT complex subunit SPT16, putative	FACT-L
	PKNH_1028000	BCNT domain-containing protein, putative	N/A
	PKNH_1206300	palmitoyltransferase DHHC5, putative	DHHC5
	PKNH_1253600	conserved Plasmodium membrane protein, unknown function	N/A
	PKNH_1271100	chromatin assembly factor 1 subunit B, putative	CAF1B
	PKNH_1302900	origin recognition complex subunit 1, putative	ORC1
	PKNH_1311800	DNA replication licensing factor MCM5, putative	MCM5
	PKNH_1331200	DNA mismatch repair protein MSH2, putative	MSH2-1
	PKNH_1340200	DNA replication licensing factor MCM2, putative	MCM2
	PKNH_1446000	proliferating cell nuclear antigen 2, putative	PCNA2
	PKNH_1455300	serine hydroxymethyltransferase, putative	SHMT
	PKNH_1466500	signal recognition particle receptor subunit beta, putative	SRPRB
24 hpi	PKNH_0105800	rhoptry-associated membrane antigen, putative	RAMA
	PKNH_0304000	rhoptry neck protein 1, putative	RON1
	PKNH_0405900	rhoptry neck protein 6, putative	RON6
	PKNH_0502300	rhoptry neck protein 5, putative	RON5
	PKNH_0515200	conserved Plasmodium protein, unknown function	N/A
	PKNH_0601300	rhoptry neck protein 12, putative	RON12
	PKNH_0703100	high molecular weight rhoptry protein 3, putative	RhopH3
	PKNH_0812000	rhoptry associated adhesin, putative	RA
	PKNH_0813600	conserved Plasmodium protein, unknown function	N/A
	PKNH_0933500	HotDog domain-containing protein, putative	N/A
	PKNH_0946200	conserved Plasmodium protein, unknown function	N/A
	PKNH_1017500	glideosome-associated protein 40, putative	GAP40
	PKNH_1032300	rhoptry-associated protein 2, putative	RAP2
	PKNH_1132500	histone H3 variant, putative	H3.3
	PKNH_1132600	histone H2A, putative	H2A
	PKNH_1205100	glideosome associated protein with multiple membrane spans 1, putative	GAPM1
	PKNH_1235600	centrin-2, putative	CEN2
	PKNH_1347900	rhoptry-associated protein 1	RAP1
	PKNH_1401300	cytoadherence linked asexual protein, putative	N/A
	PKNH_1472400	tryptophan-rich antigen, tryptophan-rich protein	TRAG88.2
27 hpi	PKNH_0100400	Plasmodium exported protein, unknown function	N/A
	PKNH_0114000	gamete release protein, putative	GAMER
	PKNH_0205200	ELM2 domain-containing protein, putative	N/A
	PKNH_0321400	early transcribed membrane protein	ETRAMP
	PKNH_0418600	early transcribed membrane protein	ETRAMP
	PKNH_0422900	translocon component PTEX150, putative	PTEX150
	PKNH_0600800	Plasmodium exported protein (PHISTc), unknown function	N/A
	PKNH_0601700	myosin essential light chain ELC, putative	ELC
	PKNH_0734300	conserved Plasmodium protein, unknown function	N/A
	PKNH_0800800	Plasmodium exported protein, unknown function	N/A
	PKNH_0802400	inner membrane complex protein 1c, putative	IMC1c
	PKNH_0925000	protein phosphatase, putative	N/A
	PKNH_1007000	inner membrane complex protein 1g, putative	IMC1g
	PKNH_1121500	choline/ethanolaminephosphotransferase, putative	CEPT
	PKNH_1149200	Plasmodium exported protein, unknown function	N/A
	PKNH_1247400	Plasmodium exported protein, unknown function	N/A
	PKNH_1258800	myosin A, putative	MyoA
	PKNH_1300700	tryptophan-rich protein, tryptophan-rich antigen	N/A
	PKNH_1357100	Plasmodium exported protein, unknown function	N/A
	PKNH_1401700	Plasmodium exported protein, unknown function	N/A
